# CK2α-dependent regulation of Wnt activity governs white matter development and repair

**DOI:** 10.1101/2023.04.11.536369

**Authors:** Chih-Yen Wang, Zhongyuan Zuo, Kyoung In Kim, Hugo J. Bellen, Hyun Kyoung Lee

## Abstract

Wnt signaling plays an essential role in developmental and regenerative myelination in the CNS. The Wnt signaling pathway is comprised of multiple regulatory layers; thus, how these processes are coordinated to orchestrate oligodendrocyte development remains unclear. Here we show CK2α, a Wnt/β-catenin signaling Ser/Thr kinase, phosphorylates Daam2, inhibiting its function and Wnt-activity during oligodendrocyte development. Intriguingly, we found Daam2 phosphorylation differentially impacts distinct stages of oligodendrocyte development, accelerating early differentiation followed by decelerating maturation and myelination. Application towards white matter injury revealed CK2α-mediated Daam2 phosphorylation plays a protective role for developmental and behavioral recovery after neonatal hypoxia, while promoting myelin repair following adult demyelination. Together, our findings identify a novel regulatory node in the Wnt pathway that regulates oligodendrocyte development via protein phosphorylation-induced signaling complex instability and highlights a new biological mechanism for myelin restoration.

**Significance:** Wnt signaling plays a vital role in OL development and has been implicated as an adverse event for myelin repair after white matter injury. Emerging studies have shed light on multi-modal roles of Wnt effectors in the OL lineage, but the underlying molecular mechanisms and modifiable targets in OL remyelination remain unclear. Using genetic mouse development and injury model systems, we delineate a novel stage-specific function of Daam2 in Wnt signaling and OL development via a S704/T7-5 phosphorylation mechanism, and determine a new role of the kinase CK2α in contributing to OL development. In-depth understanding of CK2α-Daam2 pathway regulation will allow us to precisely modulate its activity in conjunction with Wnt signaling and harness its biology for white matter pathology.
