## Supplementary material for "CK2α-dependent regulation of Wnt activity governs white matter development and repair": Table S2

### Sheet: Antibodies
Antibody	Manifacture	Catalog#; RRID#
Mouse anti-APC (CC1, 1:500)	Millipore	OP80; RRID:AB_2057371
Mouse anti-MAG (1:500)	Millipore	MAB1567; RRID:AB_2137847
Mouse anti-MBP (1:500)	BioLegend	836504; RRID:AB_2616694
Rat anti-PDGFRa (1:100)	Invitrogen	APA5; RRID:AB_657615
Mouse anti-Nestin (1:200)	BD Bioscience	556309; RRID:AB_396354
Rabbit anti-NG2 (1:500)	Millipore	AB5320; RRID:AB_11213678;
Rabbit anti-Olig2 (1:1000)	Millipore	Ab9610; RRID:AB_570666
Goat anti-Olig2 (1:200)	R&D	AF2418; RRID:AB_2157554
Goat anti-sox10 (1:100)	Santa Cruz	Sc-17342; RRID:AB_2195374
Rabbit anti-sox9 (1:2000)	Millipore	Ab5535; RRID:AB_2239761
Mouse anti-GFAP (1:2000)	Millipore	MAB360; RRID:AB_11212597
Mouse anti-CK2α (1:1000)	Santa Cruz	sc-373894; RRID:AB_10947405
Rabbit anti-β-catenin (1:1000)	Cell Signaling	9582; RRID:AB_823447
Mouse anti-NeuN (1:1000)	Millipore	MAB377; RRID:AB_2298772
Rat anti-BrdU (1:1000)	Abcam	Ab6326; RRID:AB_305426
AP-anti-DIG (1:2000)	Roche	11093274910; RRID:AB_514497
Mouse anti-Flag (1:1000)	Sigma	F3165; RRID:AB_259529
Rabbit anti-Daam2 (1:1000)	GeneTex	GTX33141
Mosue anti-p-Ser (1:500)	Santa Cruz	sc-81514; RRID:AB_1128624
Mouse anti-histone H3,	Santa Cruz	Sc-517576; RRID:AB_2848194
Rabbit anti-GAPDH (1:2000)	GeneTex	GTX100118; RRID:AB_1080976

### Sheet: Chemicals
Chemicals, Reagents	Manifacture	Catalog#
DMEM-F12	Thermo Fisher	11320082
DMEM	Thermo Fisher	11960044
B27	Thermo Fisher	12587010
N2	Thermo Fisher	17502048
Accutase	Sigma	A6964
poly-D-lysine	Sigma	P0296
EGF	Peprotech	315-09
FGF2	Peprotech	100-18B
PDGF-AA	Peprotech	100-13A
CNTF	Peprotech	450-50
GlutaMax	Thermo Fisher	35050-061
sodium pyruvate	Thermo Fisher	11360-070
BSA	Sigma	A1470
apotransferrin	Sigma	T1147
insulin	Gemini Bioproducts	700-112P
sodium selenite	Sigma	S5261
D-biotin	Sigma	B4639
hydrocortisone	Sigma	H0888
NAC	Sigma	A9165
T3	Sigma	T2877
4-OH tamoxifen	Millipore	H7904
lysolecithin	Sigma	L4129
VectaShield anti-fade mounting medium	Vector	H-1000
paraformaldehyde	electron microscopy sciences	15710
glutaraldehyde	electron microscopy sciences	111-30-8
sodium cacodylate	Sigma	205541
KFeCN	Sigma	702587
iMfectin transfection agents	GenDepot	17200-101
debris and dead cell removal kit	Miltenyi Biotech	130-090-101
TRIzol	Thermo Fisher	15596026
amfiSure PCR Master Mix	GenDepot	P7000-500
ADP-Glo CK2α kinase assay	Promega	V6930
NBT/BCIP	Roche	11383213001
		11383221001
protein A/G beads	Santa Cruz	Sc-2002, 2003
Peptide	Manifacture	Catalog#
peptide ST: ATGAKKELGSTEDIYITSRK	Genscript	N/A
peptide AT: ATGAKKELGATEDIYITSRK	Genscript	N/A
peptide SA: ATGAKKELGSAEDIYITSRK	Genscript	N/A

### Sheet: Nucleotides
Primer	Manifacture	Catalog#
PCR primer for Daam2 E mutation Forward:
AGAAAGAACTGGGCGAGGAA	Sigma	N/A
PCR primer for Daam2 E mutation/WT Reverse:
CAGTCACACACAAGCACTCTGC	Sigma	N/A
PCR primer for Daam2 WT Forward:
AGAAAGAACTGGGCTCCACG	Sigma	N/A
QPCR primer for MBP Forward:
CTATAAATCGGCTCACAAGG	Sigma	N/A
QPCR primer for MBP Reverse:
AGGCGGTTATATTAAGAAGC	Sigma	N/A
QPCR primer for GAPDH Forward:
ATGACATCAAGAAGGTGGTG	Sigma	N/A
QPCR primer for GAPDH Reverse:
CATACCAGGAAATGAGCTTG	Sigma	N/A
ISH probe	Manifacture	Catalog#
mMBP	(Ding et al., 2020)	N/A
mPLP	(Ding et al., 2020)	N/A
mPDGFRa	(Ding et al., 2020)	N/A
Primer	Manifacture	Catalog#
pcDNA3.1-Flag-Daam2-WT	Cloned in this paper	Modified from pcDNA3.1; RRID:Addgene_182494
pcDNA3.1-Flag-Daam2-E (S704E/T705E)	Cloned in this paper	Modified from pcDNA3.1;
pcDNA3.1-Flag-Daam2-A (S704A/T705A)	Cloned in this paper	Modified from pcDNA3.1;
pGCS-N2-HA-CK2a	Cloned in this paper	Modified from pGCS-N2; RRID:Addgene_85719
pGCS-N2-HA-CK2a-DN	Cloned in this paper	Modified from pGCS-N2;
pAAV-MBP-tdtomato	Addgene	104054; RRID:Addgene_104054
pAAV-MBP-CK2a	Cloned in this paper	Modified from pAAV-MBP-tdtomato

### Sheet: Animals
Animals	Manifacture	Catalog#
C57BL/6J mice; Wildtype	BCM	N/A
C57BL/6J mice; Daam2 E mutant	GEM core, BCM	N/A
C57BL/6J mice; Flag-Daam2 knock-in	(Jo et al., 2021)	N/A
C57BL/6J mice; NG2-creERT; B6.Cg-Tg(Cspg4-cre/Esr1*)BAkik/J	The Jackson Laboratory	JAX 008538; RRID:IMSR_JAX:008538
Cell line	Manifacture	Catalog#
HEK-293T cells	Gift from Dr. Seung-Hee Yoo	CRL-3216 (ATCC); RRID:CVCL_0063

### Sheet: Softwares
Animals	Manifacture	Catalog#
Cell Ranger Count v6.1.2	10x Genomics	N/A
R-studio	RStudio	https://rstudio.com
ImageJ	National Institutes of Health	RRID:SCR_003070
Prism 6	GraphPad Software	RRID:SCR_002798
Zeiss ZEN	Carl Zeiss	http://www.zeiss.com
BioRander	BioRander.com	RRID:SCR_018361
